# Epigenetic features improve TALE target prediction

**DOI:** 10.1101/2021.06.14.448323

**Authors:** Annett Erkes, Stefanie Mücke, Maik Reschke, Jens Boch, Jan Grau

**Affiliations:** Institute of Computer Science, Martin Luther University Halle-Wittenberg, Halle, 06120, Germany; Department of Plant Biotechnology, Leibniz Universität Hannover, Hannover, Germany

## Abstract

The yield of many crop plants can be substantially reduced by plant-pathogenic *Xanthomonas* bacteria. The infection strategy of many *Xanthomonas* strains is based on transcription activator-like effectors (TALEs), which are secreted into the host cells and act as transcriptional activators of plant genes that are beneficial for the bacteria.

The modular DNA binding domain of TALEs contains tandem repeats, each comprising two hyper-variable amino acids. These repeat-variable diresidues (RVDs) bind to a continuous DNA stretch (a target box) and determine the specificity of a TALE. All available tools for the prediction of TALE targets within the host plant suffer from many false positives. In this paper we propose a strategy to improve prediction accuracy by considering the epigenetic state of the host plant genome in the region of the target box. To this end, we extend our previously published tool PrediTALE by two epigenetic features: (i) We allow for filtering target boxes according to chromatin accessibility and (ii) we allow for considering the methylation state of cytosines within the target box during prediction, since DNA methylation may affect the binding specificity of RVDs. Here, we determine the epigenetic features from publicly available DNase-seq, ATAC-seq, and WGBS-seq data in rice.

We benchmark the utility of both epigenetic features separately and in combination, deriving ground-truth from RNA-seq infections studies in rice. We find an improvement for each individual epigenetic feature, but especially the combination of both. Having established an advantage in TALE target predicting considering epigenetic features, we use these data for promoterome and genome-wide scans by our new tool EpiTALE, leading to several novel putative virulence targets.

Our results suggest that it would be worthwhile to collect condition-specific chromatin accessibility data and methylation information when studying putative virulence targets of *Xanthomonas* TALEs.
