## Supplementary Table A. Mapping statistics of ATAC and DNase-seq data. for "Epigenetic features improve TALE target prediction"

### Sheet: Tabelle1
	ATAC1 (PRJNA305365)	ATAC2 (PRJNA391551)	DNase (PRJNA142219)
mapped (to 373245519 bp)
cumulative depth across all positions	4796072968	1181426476	784016271
coverage	12.8496	3.16528	2.10054
breadth of coverage	46.1482	53,118	72.6796
#reads
total	85928443	34326090	38501242
unaligned	23984243 (27,91 %)	10806097 (31,48 %)	324522 (0,84 %)
aligned exactly 1 time	4367834 (5,08 %)	6029158 (17,56 %)	18587158 (48,28 %)
aligned >1 times	57576366 (67,01 %)	17603161 (51,28 %)	19589562 (50,88 %)
